# Presenting the *Compendium Isotoporum Medii Aevi* (CIMA) and Bayesian Case Studies

**DOI:** 10.1101/2021.08.05.455253

**Authors:** Carlo Cocozza, Enrico Cirelli, Marcus Groß, Wolf-Rüdiger Teegen, Ricardo Fernandes

## Abstract

The *Compendium Isotoporum Medii Aevi* (CIMA) gathers more than 50 000 isotopic measurements for bioarchaeological samples located within Europe and its margins dating between AD 500–1500. This volume of isotopic data, together with collected supporting information, offers multiple research opportunities. This is illustrated here using novel Bayesian modelling methods on selected case studies to reconstruct medieval human lifeways (i.e. human subsistence, spatial mobility), animal management practices, and paleo-environmental conditions. We also discuss how the integration of isotopic data with other types of archaeological and historical data can improve our knowledge of historical developments throughout medieval Europe.
