## Supplementary material for "Presenting the *Compendium Isotoporum Medii Aevi* (CIMA) and Bayesian Case Studies": Supp. Info 1

### Sheet: CIMA Fields
ID Information	Taxonomic Information	Biological information	Sample Information	Site Information	Chronological Information	Individual Information	Bibliographic Information	Isotopic Information (Collagen)	Isotopic Information (Bioapatite)	Isotopic Information (Organic Plant Remains)
Entry ID	General Category/Family	Sex	Sampled Element	Modern Country	Min. Year (95%)	Social Status Rank	Reference	IRMS Lab Institution Stable Carbon & Nitrogen Measurement	IRMS Lab Institution Stable Carbon & Oxygen Carbonate Measurement	IRMS Lab Institution Stable Carbon & Nitrogen Measurement
Submitter ID	Genus	Age Category	Analysed Component	Site Name	Max. Year (95%)	Elite?	Link	Nr. of Samples (Collagen δ13C & δ15N)	Nr. of Samples (Carbonate)	Nr. of Samples (δ13C & δ15N)
Context ID	Species	Min. Age (yrs)	Tooth Increment?	Site Description	Dating method	Additional Social Information	DOI	AMS δ13C Collagen	δ13C Carbonate	AMS δ13C
Individual ID	Common Name	Max. Age (yrs)		Within 15km from the Coast?	14C	Probable Religious Culture	Publication date	AMS δ13C Collagen unc.	δ13C Carbonate unc.	AMS δ13C unc.
Sample ID	Domesticated?			Central Power (Empire or Kingdom)	14C unc.	Probable Religious Denomination	Compilation Reference	IRMS δ13C Collagen	δ18O Carbonate (VPDB)	IRMS δ13C
	Environment			Local Power (e.g. Vassal, Petty Kingdom, Tribe, etc.)	General Period(s)		Compilation Link	IRMS δ13C Collagen unc.	δ18O Carbonate (VPDB) unc.	IRMS δ13C unc
	Trophic Category			Probable Cultural Context	Additional Chronological Tags		Compilation DOI	δ15N Collagen	δ18O Carbonate (VSMOW)	δ15N
	C4 Plant?			Culture Mix (Substratus, Dependence, External Influence, etc.)			Compilation Publication Year	δ15N Collagen unc.	δ18O Carbonate (VSMOW) unc.	δ15N unc.
				Latitude				Collagen Yield	IRMS Lab Institution Stable Oxygen Phosphate Measurement	Yield
				Longitude				%C	Nr. of Samples (δ18O)	%C
				Exact Site location?				%N	δ18O Phosphate (VPDB)	%N
				unc. Radius (km)				Atomic C:N Ratio	δ18O Phosphate (VPDB) unc.	Atomic C:N Ratio
								IRMS Lab Institution Stable Sulphur Measurement	δ18O Phosphate (VSMOW)	IRMS Lab Institution Stable Sulphur Measurement
								Nr. of Samples (δ34S)	δ18O Phosphate (VSMOW) unc	Nr. of Samples (δ34S)
Common to all groups								δ34S Collagen	δ18O Drinking Water (if not reported differently)	δ34S
Animals & Plants								δ34S Collagen unc.	Lab Institution Stable Strontium Measurement	δ34S unc.
Humans & Animals								Atomic C:S	Nr. of Samples (87Sr/86Sr)	Atomic C:S Ratio
Animals								Atomic N:S	87/86Sr Bioapatite	Atomic N:S Ratio
Plants									87/86Sr Bioapatite unc.	IRMS Lab Institution Stable Oxygen Measurement
Humans										Nr. of Samples (δ18O)
										δ18O (VPDB)
										δ18O (VPDB) unc.
										δ18O (VSMOW)
										δ18O (VSMOW) unc.
										δ18O Drinking Water (if not reported differently)
										Lab Institution Stable Strontium Measurement
										Nr. of Samples (87Sr/86Sr)
										87Sr/86Sr
										87Sr/86Sr unc.

### Sheet: Isotopic Measurements
Humans
Total Number of Measurements	38748
Animals
Total Number of Measurements	10872
Plants
Total Number of Measurements	523
No. Of Total Isotopic Measurements	49557
Humans	38748
Animals	10872
Plants	523

### Sheet: Sex
Biological Sex Categories	Percentage (%)	Total
?F	1.94853	346
?M	2.83269	503
F	26.8739	4772
M	34.2288	6078
Unspecified	34.1161	6058

### Sheet: Age Categories
Age Categories	Percentage (%)	Total
Unborn	0.208369	37
Infant (0-3 yrs)	3.61548	642
Young Juvenile (3-7 yrs)	5.4739	972
Old Juvenile (7-13 yrs)	4.83753	859
Adolescent (13-18 yrs)	4.09979	728
Young Adult (18-26 yrs)	10.379	1843
Young Middle Adult (26-36 yrs)	15.4136	2737
Old Middle Adult (36-46 yrs)	10.6606	1893
Mature Adult (46+ yrs)	10.0467	1784
Senile Adult (if specified, 60+ yrs)	2.3709	421
Generic Non-Adult (if not specified, 0-18 yrs)	0.856	152
Generic Adult (if not specified, 18+ yrs)	20.071	3564
Unspecified	11.9671	2125

### Sheet: Animal Categories
	Percentage (%)	Total
Domestic Species	58.3799	2818
No. of Familiae
54
No. of Genera
83
No. of Species
89
Trophic Categories	Percentage (%)	Total
Herbivores	53.3562	2639
Omnivores	28.6696	1418
Aquatic Animals	15.0222	743
Carnivores	1.92074	95
Unspecified	1.03114	51
Families/General Categories	Percentage (%)	Total
Bovidae (Ovicapridae)	21.7954	1078
Bovidae	21.573	1067
Suidae	17.8124	881
Gadidae	8.8152	436
Canidae	3.72018	184
Equidae	3.78083	187
Cervidae	4.04367	200
Phasianidae	3.43712	170
Unspecified Animal	1.96118	97
Anatidae	1.39507	69
Cyprinidae	1.13223	56
Percidae	1.05135	52
Esocidae	0.970481	48
Felidae	0.950263	47
Leporidae	0.950263	47
Unspecified Aves	0.586332	29
Anguillidae	0.465022	23
Phocidae	0.465022	23
Salmonidae	0.444804	22
Unspecified Fish	0.444804	22
Odobenidae	0.36393	18
Mustelidae	0.343712	17
Accipitridae	0.323494	16
Acipenseridae	0.303275	15
Columbidae	0.323494	16
Cricetidae	0.262839	13
Siluridae	0.202184	10
Ursidae	0.222402	11
Pleuronectidae	0.161747	8
Unspecified Teleostes	0.161747	8
Clupeidae	0.141529	7
Gruidae	0.141529	7
Alcidae	0.101092	5
Belonidae	0.101092	5
Corvidae	0.101092	5
Phalacrocoracidae	0.101092	5
Castoridae	0.0808734	4
Mugilidae	0.0808734	4
Scombridae	0.0808734	4
Labridae	0.0606551	3
Sparidae	0.0808734	4
Triakidae	0.0606551	3
Cichlidae	0.0404367	2
Delphinidae	0.0404367	2
Moronidae	0.0404367	2
Muridae	0.0404367	2
Testudinidae	0.0404367	2
Balenidae	0.0202184	1
Bufonidae	0.0202184	1
Clariidae	0.0202184	1
Congridae	0.0202184	1
Hystricidae	0.0202184	1
Phocoenidae	0.0202184	1
Sciaenidae	0.0202184	1
Talpidae	0.0202184	1
Turdidae	0.0202184	1
Zeidae	0.0202184	1
Aquatic Animals	Percentage (%)	Total
Gadid	57.5958	436
Other	7.39762	56
Cyprinid	6.86922	52
Percid	6.34082	48
Esocid	21.7966	165

### Sheet: Plant Categories
Families	Percentage (%)	Total
Poacea	81.2121	134
Unspecified	2.42424	4
Fabacea	16.3636	27
Species	Percentage (%)	Total
Hordeum	13.9394	23
Triticum	34.5455	57
Unspecified	0.606061	1
Avena	10.303	17
Secale	21.8182	36
Panicum	18.1818	30
Vicia	0.606061	1

### Sheet: Analysed Element
Humans
Element	Percentage (%)	Total
Collagen	75.5815	13421
Enamel	18.0999	3214
Collagen and Bioapatite	4.0829	725
Bioapatite	2.23574	397
Animals
Element	Percentage (%)	Total
Collagen	91.4442	4521
Collagen and Bioapatite	4.83414	239
Enamel	3.09466	153
Bioapatite	0.627023	31

### Sheet: Spatial Coverage
Total No. of Countries
39
Sites
Humans	Animals	Plants	Total
576 Sites	345 Sites	20 Sites	736 Site
Total Dataset
Modern Country	Percentage	Total
England	20.6586	4724
Italy	10.7797	2465
Spain	9.63397	2203
Germany	8.02029	1834
Czech Republic	5.12529	1172
Hungary	3.45476	790
Sweden	3.20112	732
France	3.05681	699
Denmark	3.26234	746
Belgium	2.83378	648
Scotland	2.68947	615
Croatia	2.20842	505
Iceland	2.1472	491
Norway	2.12533	486
Greece	2.06848	473
Portugal	2.01163	460
Austria	1.94166	444
Poland	1.65741	379
Turkey	1.34255	307
Ireland	1.18949	272
Greenland	1.11952	256
Jordan	1.09328	250
Latvia	1.01019	231
Estonia	0.918354	210
Netherlands	0.874623	200
Finland	0.830892	190
Romania	0.760922	174
Wales	0.725937	166
Israel	0.704071	161
Lithuania	0.686579	157
Russia	0.402326	92
Switzerland	0.384834	88
Tunisia	0.384834	88
Isle of Man	0.279879	64
Albania	0.183671	42
Syria	0.100582	23
Luxembourg	0.0655967	15
Bulgaria	0.0568505	13
Ukraine	0.00874623	2
Humans
Modern Country	Percentage (%)	Total
England	21.9125	3891
Italy	11.3307	2012
Spain	9.61311	1707
Germany	8.239	1463
Czech Republic	4.56158	810
Hungary	3.80695	676
Denmark	4.02095	714
France	3.23253	574
Sweden	3.08611	548
Croatia	2.52295	448
Greece	2.39342	425
Scotland	2.25263	400
Austria	2.22447	395
Norway	2.17942	387
Portugal	1.96542	349
Poland	1.42479	253
Iceland	1.391	247
Belgium	1.35158	240
Latvia	1.3009	231
Ireland	1.26711	225
Jordan	1.25584	223
Romania	0.979895	174
Estonia	0.923579	164
Netherlands	0.917948	163
Lithuania	0.844737	150
Israel	0.794053	141
Finland	0.78279	139
Greenland	0.715211	127
Wales	0.613842	109
Turkey	0.467421	83
Russia	0.411105	73
Tunisia	0.377316	67
Isle of Man	0.292842	52
Albania	0.236526	42
Syria	0.112632	20
Luxembourg	0.0844737	15
Bulgaria	0.0732106	13
Switzerland	0.0337895	6
Ukraine	0.00563158	1
Animals
Modern Country	Percentage (%)	Total
England	15.3457	759
Spain	10.0283	496
Italy	8.8152	436
Belgium	8.24909	408
Germany	7.50101	371
Czech Republic	6.85402	339
Iceland	4.93328	244
Turkey	4.52891	224
Scotland	3.61909	179
Sweden	3.43712	170
Greenland	2.60817	129
Poland	2.54751	126
France	2.52729	125
Hungary	2.30489	114
Portugal	2.24424	111
Norway	2.00162	99
Switzerland	1.65791	82
Wales	1.15245	57
Croatia	1.15245	57
Finland	1.03114	51
Austria	0.9907	49
Greece	0.970481	48
Ireland	0.950263	47
Estonia	0.930044	46
Netherlands	0.748079	37
Denmark	0.646987	32
Jordan	0.545896	27
Tunisia	0.424586	21
Israel	0.404367	20
Russia	0.384149	19
Isle of Man	0.24262	12
Lithuania	0.141529	7
Syria	0.0606551	3
Ukraine	0.0202184	1
Plants
Modern Country	Percentage (%)	Total
England	45.122	74
Scotland	21.9512	36
Czech Republic	14.0244	23
Italy	10.3659	17
Sweden	8.53659	14

### Sheet: Temporal Coverage
Total Dataset
Period	Percentage (%)	Total
Iron Age (Pre AD 476)	0.00874623	2
Roman Age (Pre AD 476)	0.0131193	3
Early Medieval (AD 476-1000)	27.8524	6369
Unspecific Pre AD 1000	14.252	3259
High Medieval (AD 1000-1250)	8.58442	1963
Late Medieval (AD 1250-1453)	5.29584	1211
Post Medieval (Post AD 1453)	0.94022	215
Unspecific Post AD 1000	23.781	5438
Unspecific (Pre or Post 1000)	19.2723	4407
Humans
Period	Percentage (%)	Total
Iron Age (Pre AD 476)	0.0112632	2
Roman Age (Pre AD 476)	0.0168947	3
Early Medieval (AD 476-1000)	29.3011	5203
Unspecific Pre AD 1000	14.4675	2569
High Medieval (AD 1000-1250)	8.52058	1513
Late Medieval (AD 1250-1453)	4.43205	787
Post Medieval (Post AD 1453)	1.03621	184
Unspecific Post AD 1000	25.0324	4445
Unspecific (Pre or Post 1000)	17.182	3051
Animals
Period	Percentage (%)	Total
Early Medieval (AD 476-1000)	22.6739	1121
Unspecific Pre AD 1000	13.5922	672
High Medieval (AD 1000-1250)	8.35356	413
Late Medieval (AD 1250-1453)	8.41424	416
Post Medieval (Post AD 1453)	0.627023	31
Unspecific Post AD 1000	19.7006	974
Unspecific (Pre or Post 1000)	26.6383	1317
Plants
Period	Percentage (%)	Total
Early Medieval (AD 476-1000)	27.439	45
Unspecific Pre AD 1000	10.9756	18
High Medieval (AD 1000-1250)	21.9512	36
Late Medieval (AD 1250-1453)	4.87805	8
Unspecific Post AD 1000	10.9756	18
Unspecific (Pre or Post 1000)	23.7805	39
