## Supplementary material for "Presenting the *Compendium Isotoporum Medii Aevi* (CIMA) and Bayesian Case Studies": Supp. Info 5

### Sheet: Modern Italy not Filtered
Source	Total Caloric Contribution (%)	Protein Caloric Contribution (%)	Lipid Caloric Contribution (%)	Carbohydrates Caloric Contribution (%)	Carbohydrates + Lipids Caloric Contribution (%)	Macronutrients	Caloric Macronutrient Contribution (%) (FAO)	Turrini et al. (1999)
Combined Cereals	34.7	33.4	4.9	58.1	63	Protein	12.168	16.9
Pulses	4.9	3	9.5	1.8	11.3	Carbohydrates	49.5151	50.5
Other Plants	35.5	9.9	41.8	36.8	78.6	Lipids	38.3169	32.6
Combined Terrestrial Animal Products	23.1	45.4	42.2	2.8	45
Combined Aquatic Sources	1.7	8	1.6	0.2	1.8	Carbohydrates+Lipids	87.832	83.1

### Sheet: Modern italy Filtered
Source	Total Caloric Contribution (%)	Protein Caloric Contribution (%)	Lipids Caloric Contribution (%)	Carbohydrates Caloric Contribution (%)	Carbohydrates + Lipids Caloric Contribution (%)	Macronutrients	Caloric Macronutrient Contribution (%) (FAO)
Wheat	54.4	41.3	8.9	72.6	81.5	Protein	16.6
Barley	2.2	0.6	0.02	3.3	3.32	Carbohydrates	63
C4 Cereals (Millet/Sorghum)	-	-	-	-	-	Lipids	20.4
Combined Cereals	56.6	41.9	8.92	75.9	84.82
Pulses	2.6	4	0.6	2.9	3.5	Carbohydrates+Lipids	83.4
Other C3 Plants	16.8	8.3	16.6	19.1	35.7
Cattle	4.8	8.6	15.9	0.2	16.1
Sheep/Goat	0.3	0.4	1.1	0.03	1.13
Pig	10	14.4	36.3	0.3	36.6
Poultry	5.8	14.6	15.5	0.3	15.8
Combined Terrestrial Animal Products	20.9	38	68.8	0.83	69.63
Marine Sources	2	6.1	4.4	0.1	4.5
Freshwater Sources	0.3	1.2	0.5	0.02	0.52
Combined Aquatic Sources	2.3	7.3	4.9	0.12	5.02

### Sheet: AD 200
Source	Total Caloric Contribution Mean (%)	Total Caloric Contribution S.D. (%)	Total Caloric Contribution Median (%)	Total Caloric Contribution Min. Range (95%)	Total Caloric Contribution Max. Range (95%)	Protein Caloric Contribution Mean (%)	Protein Caloric Contribution S.D. (%)	Protein Caloric Contribution Median (%)	Protein Caloric Contribution Min. Range (95%)	Protein Caloric Contribution Max. Range (95%)	Carbohydrates + Lipids Caloric Contribution Mean (%)	Carbohydrates + Lipids Caloric Contribution S.D. (%)	Carbohydrates + Lipids Caloric Contribution Median (%)	Carbohydrates + Lipids Caloric Contribution Min. Range (95%)	Carbohydrates + Lipids Caloric Contribution Max. Range (95%)	Macronutrients	Caloric Macronutrient Contribution Mean (%)	Caloric Macronutrient Contribution S.D. (%)	Caloric Macronutrient Contribution Median (%)	Caloric Macronutrient Contribution Min. Range (95%)	Caloric Macronutrient Contribution Max. Range (95%)
Wheat	57.1	11.8	57.2	35.5	80.3	42.1	17.2	41.9	11.3	75.1	59.1	11.5	59.2	37.9	82.1	Protein	13.6	3	13.7	7.4	19.3
Barley	1.6	2.4	0.5	0	8.4	1.2	2.1	0.3	0	7.4	1.6	2.5	0.5	0	8.6	Carbohydrates + Lipids	86.4	3	86.3	80.7	92.6
C4 Cereals (Millet/Sorghum)	0.1	0.3	0	0	0.9	0.1	0.2	0	0	0.6	0.1	0.3	0	0	0.9
Combined Cereals	58.8	-	-	-	-	43.4	-	-	-	-	60.8	-	-	-	-
Pulses	7.3	7	5	0.1	24.1	10.9	10.5	7.5	0.1	36.8	6.8	6.6	4.5	0.1	23
Other C3 Plants	3.8	4.9	1.3	0	16.8	3.2	4.7	0.9	0	16.5	3.9	5	1.4	0	17.4
Cattle	0.1	0.4	0	0	1.3	0.1	0.4	0	0	1.6	0.1	0.4	0	0	1.3
Sheep/Goat	0.8	1.2	0.2	0	4	0.9	1.3	0.3	0	4.9	0.8	1.1	0.2	0	4
Pig	24.2	7.6	24.1	10.8	38.2	30	12.3	29	11.2	59.2	23.5	7.5	23.3	10.5	37.6
Poultry	2.4	3.4	0.8	0	12.2	2.9	4.1	1	0	15.9	2.3	3.3	0.8	0	11.8
Combined Terrestrial Animal Products	27.5	-	-	-	-	33.9	-	-	-	-	26.7	-	-	-	-
Marine Sources	0.6	0.9	0.2	0	3	2.1	2.8	0.8	0	9.4	0.4	0.6	0.1	0	2
Freshwater Sources	2	2.9	0.6	0	10.8	6.5	8.7	2.2	0	30.5	1.3	2	0.4	0	7.4
Combined Aquatic Sources	2.6	-	-	-	-	8.6	-	-	-	-	1.7	-	-	-	-

### Sheet: AD 500
Source	Total Caloric Contribution Mean (%)	Total Caloric Contribution S.D. (%)	Total Caloric Contribution Median (%)	Total Caloric Contribution Min. Range (95%)	Total Caloric Contribution Max. Range (95%)	Protein Caloric Contribution Mean (%)	Protein Caloric Contribution S.D. (%)	Protein Caloric Contribution Median (%)	Protein Caloric Contribution Min. Range (95%)	Protein Caloric Contribution Max. Range (95%)	Carbohydrates + Lipids Caloric Contribution Mean (%)	Carbohydrates + Lipids Caloric Contribution S.D. (%)	Carbohydrates + Lipids Caloric Contribution Median (%)	Carbohydrates + Lipids Caloric Contribution Min. Range (95%)	Carbohydrates + Lipids Caloric Contribution Max. Range (95%)	Macronutrients	Caloric Macronutrient Contribution Mean (%)	Caloric Macronutrient Contribution S.D. (%)	Caloric Macronutrient Contribution Median (%)	Caloric Macronutrient Contribution Min. Range (95%)	Caloric Macronutrient Contribution Max. Range (95%)
Wheat	45	13.7	42.5	25.1	78.2	31.5	16.5	29.1	6.4	71.6	47.1	13.6	44.4	26.8	79.7	Protein	14.6	2.7	14.7	8.6	19.8
Barley	7.6	6.1	6.4	0.1	21.4	5.5	5.5	3.8	0.1	19.1	8	6.4	6.9	0.1	22.4	Carbohydrates + Lipids	85.4	2.7	85.3	80.2	91.4
C4 Cereals (Millet/Sorghum)	1.9	2.8	0.7	0	9.7	1.4	2.4	0.4	0	8.8	2	3	0.8	0	10.4
Combined Cereals	54.5	-	-	-	-	38.4	-	-	-	-	57.1	-	-	-	-
Pulses	22.7	8.3	23.1	3.5	37.4	31.6	12.3	31.6	5.4	56.3	21.2	7.9	21.6	3.3	35.6
Other C3 Plants	3	4.1	1.1	0	14.3	2.4	3.7	0.8	0	13.8	3.1	4.2	1.2	0	15
Cattle	0.9	1.4	0.3	0	4.9	1	1.5	0.3	0	5.3	0.9	1.4	0.3	0	4.9
Sheep/Goat	2.8	2.2	2.4	0.1	7.9	3.1	2.5	2.5	0.1	9.1	2.8	2.1	2.3	0.1	7.8
Pig	11.3	5.9	10.4	2.3	25.1	12.9	7.6	11.3	2.4	32.2	11.1	5.8	10.3	2.3	24.8
Poultry	2	2.6	0.9	0	8.9	2.3	3	1	0	11	2	2.6	0.8	0	8.9
Combined Terrestrial Animal Products	17	-	-	-	-	19.3	-	-	-	-	16.8	-	-	-	-
Marine Sources	1.1	1.7	0.4	0	6.2	3.5	5.2	1.3	0	18.5	0.7	1.2	0.3	0	4.2
Freshwater Sources	1.7	2.8	0.5	0	10.4	4.9	7.2	1.8	0	26.3	1.1	1.9	0.3	0	6.9
Combined Aquatic Sources	2.8	-	-	-	-	8.4	-	-	-	-	1.8	-	-	-	-

### Sheet: AD 800
Source	Total Caloric Contribution Mean (%)	Total Caloric Contribution S.D. (%)	Total Caloric Contribution Median (%)	Total Caloric Contribution Min. Range (95%)	Total Caloric Contribution Max. Range (95%)	Protein Caloric Contribution Mean (%)	Protein Caloric Contribution S.D. (%)	Protein Caloric Contribution Median (%)	Protein Caloric Contribution Min. Range (95%)	Protein Caloric Contribution Max. Range (95%)	Carbohydrates + Lipids Caloric Contribution Mean (%)	Carbohydrates + Lipids Caloric Contribution S.D. (%)	Carbohydrates + Lipids Caloric Contribution Median (%)	Carbohydrates + Lipids Caloric Contribution Min. Range (95%)	Carbohydrates + Lipids Caloric Contribution Max. Range (95%)	Macronutrients	Caloric Macronutrient Contribution Mean (%)	Caloric Macronutrient Contribution S.D. (%)	Caloric Macronutrient Contribution Median (%)	Caloric Macronutrient Contribution Min. Range (95%)	Caloric Macronutrient Contribution Max. Range (95%)
Wheat	45.2	12	43.5	26.3	70.8	32	15	30.7	6.8	65.3	47.2	12	45.4	28.4	72.7	Protein	14.3	2.6	14.4	8.6	19
Barley	6.2	5.2	4.9	0	18	4.6	4.6	3.1	0	17.1	6.5	5.4	5.1	0	18.6	Carbohydrates + Lipids	85.7	2.6	85.6	81	91.4
C4 Cereals (Millet/Sorghum)	1.4	2.2	0.5	0	7.9	1	1.7	0.3	0	6.3	1.5	2.3	0.5	0	8.3
Combined Cereals	52.8	-	-	-	-	37.6	-	-	-	-	55.2	-	-	-	-
Pulses	22.7	7.9	23	6.7	37.5	32.4	12.1	32.5	9.1	56.3	21.2	7.4	21.3	6	35.5
Other C3 Plants	2.7	4	0.9	0	14.9	2.2	3.7	0.6	0	13.8	2.8	4.1	1	0	15.2
Cattle	1.5	1.8	0.8	0	6.1	1.7	2.2	0.8	0	7.5	1.5	1.8	0.7	0	6
Sheep/Goat	5.8	3.4	5.4	0.8	13.5	6.7	4.2	6	0.8	16.8	5.7	3.4	5.3	0.7	13.3
Pig	11.4	5.5	10.8	2.5	23.7	13	6.7	12	2.8	29	11.2	5.5	10.6	2.2	23.7
Poultry	1.5	2.4	0.4	0	8.3	1.8	2.9	0.4	0	10	1.5	2.3	0.4	0	8.2
Combined Terrestrial Animal Products	20.2	-	-	-	-	23.2	-	-	-	-	19.9	-	-	-	-
Marine Sources	0.4	0.8	0.1	0	2.8	1.3	2.3	0.3	0	9.1	0.3	0.5	0.1	0	1.7
Freshwater Sources	1.1	1.7	0.3	0	6	3.3	4.9	1	0	17.3	0.7	1.1	0.2	0	4.1
Combined Aquatic Sources	1.5	-	-	-	-	4.6	-	-	-	-	1	-	-	-	-
